# Male odor preference in female mice is modulated across reproductive stages via the posteroventral medial amygdala

**DOI:** 10.64898/2026.03.29.712537

**Authors:** Satomi Komada, Katsura Kagawa, Ayaka Takimoto-Inose, Soichiro Yamaguchi, Saori Yano-Nashimoto

## Abstract

Male odor induces various behavioral and physiological responses across the reproductive cycle in female mice. Although male odor preference in females is reduced during pregnancy, how it changes across later stages of the reproductive cycle, including nursing and weaning, remains unclear. Here, we found that male odor preference is lost during pregnancy and nursing. To identify the olfactory systems involved in these changes, we examined neural activity using c-Fos immunohistochemistry. Male odor exposure during nursing increased neural activity in the accessory olfactory bulb and the posteroventral medial amygdala (MeApv), a key node of the accessory olfactory system, as well as in subdivisions of the central amygdala, but not in the ventromedial hypothalamus or the bed nucleus of the stria terminalis. Finally, lesions of the MeApv prevented the loss of male preference during nursing, indicating that the MeApv is required for suppression of male preference during this stage.
