## Supplemental Tables for "Male odor preference in female mice is modulated across reproductive stages via the posteroventral medial amygdala"

### Sheet: Stats
Fig.1C & Supplementary Fig.1B	Condition	n	W	p		Fig.2D-I	Region	Condition	Odor	n	W	p		Fig.3C-H	Region	Condition	Odor	n	W	p		Fig.4B & Supplementary Fig.3B	Condition	n	W	p
Wilcoxon signed-rank test	non-Pregnancy	21	202	0.0016		Wilcoxon rank-sum test	AOB glomerular	Nursing	Female	7	12	0.04415		Wilcoxon rank-sum test	MeApv	Nursing	Female	7	0	0.0001748		Wilcoxon signed-rank test	Lesion_nonExp	8	36	0.007813
male vs female odor	G1-2	5	5	0.625		male vs female odor			Male	9				male vs female odor			Male	9				male vs female odor	Lesion_Nursing	11	66	0.0009766
	G6-8	7	8	0.375				Weaning	Female	9	22	0.1996				Weaning	Female	8	22	0.1996			Sham_Nursing	8	21	0.674
	G12-15	6	6	0.4375					Male	8							Male	9					Lesion_Weaning	9	45	0.003906
	Nursing	8	28	0.1953			AOB mitral	Nursing	Female	7	1	0.0003497			MeApd	Nursing	Female	7	18	0.1738
	non-Nursing	9	41	0.02734					Male	9							Male	9				Wilcoxon rank-sum test	Condition	n	W	p
	Weaning	8	36	0.01162				Weaning	Female	9	16	0.05923				Weaning	Female	8	42	0.6058		Lesion vs Sham	Lesion_Nursing	11	69	0.0389
									Male	8							Male	9					Sham_Nursing	8
Supplementary Fig.1C	Cohabit D4-6	10	13	0.26			AOB granule	Nursing	Female	7	34	0.8371			CeA	Nursing	Female	7	7	0.01399
Wilcoxon signed-rank test	Cohabit D12-15	12	72	0.006836					Male	9							Male	8
male vs female odor	Cohabit D27-29	10	45	0.007686				Weaning	Female	9	39	0.8148				Weaning	Female	8	35	0.9626
									Male	8							Male	9
							MOB glomerular	Nursing	Female	7	27	0.6806			CeAl	Nursing	Female	7	9	0.0289
									Male	9							Male	8
								Weaning	Female	9	33.5	0.8473				Weaning	Female	8	40	0.743
									Male	8							Male	9
							MOB mitral	Nursing	Female	7	23	0.4079			CeAc	Nursing	Female	7	8	0.02051
									Male	9							Male	8
								Weaning	Female	9	37	0.9626				Weaning	Female	8	32	0.743
									Male	8							Male	9
							MOB granule	Nursing	Female	7	30	0.9182			CeAm	Nursing	Female	7	22	0.5358
									Male	9							Male	8
								Weaning	Female	9	38	0.8884				Weaning	Female	8	47	0.3213
									Male	8							Male	9
														Supplementary Fig.2A-F	Region	Condition	Odor	n	W	p
														Wilcoxon rank-sum test	MeAad	Nursing	Female	7	35	0.7577
														male vs female odor			Male	9
																Weaning	Female	7	55	0.01154
																	Male	9
															MeAav	Nursing	Female	7	34	0.8371
																	Male	9
																Weaning	Female	7	35	0.7577
																	Male	9
															VMHdm	Nursing	Female	7	30	0.9151
																	Male	9
																Weaning	Female	9	40	0.7307
																	Male	8
															VMHc	Nursing	Female	7	40.5	0.3647
																	Male	9
																Weaning	Female	9	58	0.0362
																	Male	8
															VMHvl	Nursing	Female	7	21	0.2991
																	Male	9
																Weaning	Female	9	48	0.2776
																	Male	8
															BNST	Nursing	Female	7	26	0.152
																	Male	8
																Weaning	Female	8	26	0.3704
																	Male	9
